# SAMPLE: an R package to estimate sampling effort for species’ occurrence rates

**DOI:** 10.1101/2024.06.10.598212

**Authors:** Henrique Bravo, Yacine Ben Chehida, Sancia E.T. van der Meij

## Abstract

Species’ occurrence rates are the backbone of many ecological studies. Sampling of species occurrence, however, can come with challenges and might prove more difficult than anticipated. Logistical difficulties, limited funds or time, elusiveness or rarity of species and difficult sampling environments are all examples of scenarios that might contribute to (undesired) small sample sizes. In order to help circumvent some of these difficulties and uncertainties, we present `SAMPLE`, an `R` package that aims to inform the user whether the amount of sampling conducted is enough to accurately estimate the occurrence rate of species. We use a simulation approach to help verify the accuracy of the package and to help guide the user in choosing the most appropriate values for the available parameters. Moreover, we provide a real data set where we used `SAMPLE` to estimate the occurrence rate of various coral-dwelling species on their hosts and the minimum number of samples required for an accurate estimation. This provided example data set includes closely related host species, single or multiple symbionts on a single host coral taxon, and data points obtained from different depths to illustrate how occurrence rates can vary depending on the provided input. Due to its simplicity and easiness of use, this package allows for users to run it whilst in the field to estimate if sampling is sufficient or if the sampling approach needs to be adapted for a particular species. We hope that this package proves itself useful to users that need to estimate occurrence or prevalence rates of species and do not always have the possibility to obtain large sample sizes.
