## Supplementary material S2 for "SAMPLE: an R package to estimate sampling effort for species’ occurrence rates"

### Sheet: Part A
	100									1000									10000
	0.1	0.2	0.3	0.4	0.5	0.6	0.7	0.8	0.9	0.1	0.2	0.3	0.4	0.5	0.6	0.7	0.8	0.9	0.1	0.2	0.3	0.4	0.5	0.6	0.7	0.8	0.9
10	18|10.3%	32|18.7%	36|29.5%	36|39.7%	51|48.5%	36|58.2%	34|67.9%	37|79.7%	27|89.1%	36|12.4%	21|19%	40|33.2%	41|36.8%	45|48.7%	45|61.2%	53|69.3%	32|80.7%	22|89.0%	14|8.6%	32|18.7%	32|34.3%	38|40.2%	31|45.5%	33|60.4%	42|72.7%	33|81.6%	30|89.2%
20	20|10.6%	25|20.2%	12|29.2%	28|40.1%	48|52.2%	23|60.4%	50|70.4%	23|80%	13|90.9%	20|10.8%	38|20.2%	33|26.1%	41|41.5%	48|49.7%	46|60.8%	21|70.5%	31|78.8%	18|90.7%	19|10%	41|19%	35|29.0%	15|39.5%	21|53%	38|63.5%	30|68.9%	19|81.2%	30|88.8%
30	14|10.2%	33|20.9%	31|29.5%	36|38.0%	25|47.6%	28|59.7%	18|70.9%	23|80.7%	25|89.7%	15|10.4%	24|19.6%	39|30.2%	35|39.2%	32|49.6%	39|60.6%	31|70.4%	31|78.8%	16|90.1%	24|8.6%	23|18.5%	47|30.4%	46|38.9%	48|50.8%	37|58.9%	39|68.8%	31|80.4%	15|90.4%
40	26|10.0%	12|20.5%	33|29.1%	29|40.1%	43|49.4%	48|59.4%	33|69.1%	38|80.4%	32|90.3%	23|8.8%	38|19.2%	42|30.7%	38|40.1%	29|51.6%	29|60.0%	46|71.1%	39|79.8%	29|90.1%	17|10.1%	31|18.4%	40|31.3%	27|41.3%	57|49.7%	42|59.2%	34|71.3%	39|80.2%	27|90.8%
50	20|9.1%	35|19.8%	28|30.1%	31|40.5%	28|48.2%	40|61.3%	33|70.9%	23|79.7%	23|89.9%	18|8.8%	26|19.6%	25|31.2%	44|39.7%	44|50.0%	26|60.1%	41|69.9%	39|80.5%	18|91.2%	20|9.7%	32|20.2%	27|28.9%	52|40.2%	44|50.0%	41|60.7%	24|70%	28|80%	14|90.0%
60	28|9.9%	42|19.7%	45|30.0%	24|38.6%	55|50.3%	53|59.9%	27|70.8%	32|79.1%	11|91.3%	26|11%	30|20.5%	17|30.3%	29|40.7%	40|50.1%	24|58.7%	23|67.9%	28|80.2%	23|90.2%	28|10.4%	28|19.8%	33|30%	33|42.2%	25|51.5%	25|60.0%	40|70.5%	25|80.7%	34|88.9%
70	33|9.7%	23|21.0%	43|29.8%	25|40.0%	33|49.1%	47|60.2%	40|69.6%	35|80.1%	29|89.6%	27|10.8%	27|19.7%	32|29.2%	49|39.4%	49|50.0%	26|59.1%	23|70.5%	30|79.8%	26|89.3%	18|10.2%	28|19.6%	45|31.1%	29|40.4%	31|51.3%	31|58.9%	27|69.5%	34|79.4%	44|89.5%
80	20|10.3%	26|19.4%	40|30.0%	40|39.6%	46|48.6%	42|60.2%	44|70.1%	42|80.2%	20|90.5%	23|9.2%	20|20.4%	34|30.6%	47|41.0%	34|50.6%	54|60.6%	30|71.0%	17|81.2%	28|89.4%	25|9.9%	31|20.8%	18|29.2%	36|39.2%	42|49.5%	44|59.5%	32|69.6%	16|81.0%	26|89.8%
90	25|9.1%	25|20.2%	33|30.6%	43|40.7%	34|49.8%	42|59.4%	49|69.8%	36|80.3%	27|89.5%	16|10.4%	25|19.1%	23|30.9%	38|38.4%	47|51.0%	52|60.3%	41|69.5%	36|79.9%	23|90.4%	24|10.6%	42|20.2%	37|29.2%	34|39.4%	39|49.6%	24|59.1%	37|69.4%	28|80.2%	16|90.5%
100	20|10.3%	34|19.9%	29|29.9%	42|40.1%	41|49.9%	37|59.7%	49|70.3%	25|79.5%	17|89.5%	24|10.3%	28|19.6%	33|29.9%	35|39.6%	33|51.0%	37|60.0%	38|71.2%	22|79.7%	27|89.7%	15|9.9%	37|18.6%	35|30.1%	28|39.8%	19|49.6%	29|60.7%	32|70%	36|80.4%	32|89.2%
200	21|9.5%	29|19.7%	32|30.6%	42|40.0%	33|50.9%	38|59.6%	36|70.5%	21|80.4%	36|90.2%	24|10.1%	18|19.5%	35|29.2%	36|39.4%	42|50.5%	35|59.1%	33|70.1%	30|80.1%	18|89.3%	22|9.5%	38|19.7%	44|29.7%	28|40.5%	34|50.6%	36|60.2%	36|69.8%	26|79.9%	16|89.8%
500	21|10.0%	38|20.1%	27|29.6%	28|40.2%	43|49.5%	38|59.9%	30|70.0%	32|79.6%	24|89.7%	15|10.0%	44|19.9%	19|29.8%	45|39.6%	50|49.8%	47|60.1%	28|70.2%	29|79.4%	14|90.3%	17|10.1%	26|20.4%	35|30.0%	29|39.7%	48|50.0%	48|59.8%	39|69.9%	38|80.2%	24|89.5%
	1st column = Stability threshold
	2nd column = Estimated prevalence rate
	Parameter used: Mean difference = 2; min-max difference = 1; successive points = 10

### Sheet: Part B
	2				10				50
	1	2	5	10	1	2	5	10	1	2	5	10
0.5	24|51.3%	17|51.1%	6|51.4%	8|51.7%	93|48.9%	29|49.2%	39|49.8%	34|50.0%	121|50.6%	99|49.9%	116|50.5%	107|49.7%
1	36|50%	13|51.1%	9|51.8%	6|49.4%	35|49%	37|51.7%	12|49.7%	13|48.3%	81|50.2%	54|51.3%	61|49.4%	25|50.3%
2	25|50.6%	23|50.5%	4|46.4%	4|52.4%	66|48.8%	48|49.3%	25|51.8%	13|50.8%	84|50.0%	36|50.8%	19|50.6%	18|49.2%
	1st column = Stability threshold
	2nd column = Estimated prevalence rate
	Fixed parameter used: replicate number = 50
	Data set: Pop size = 1000; Prevalence = 50%

### Sheet: Part C
Replicate	Prevalence	Stability
Replicate1	0.498	44
Replicate2	0.493	34
Replicate3	0.514	40
Replicate4	0.509	34
Replicate5	0.491	29
Replicate6	0.501	32
Replicate7	0.494	38
Replicate8	0.495	62
Replicate9	0.495	36
Replicate10	0.495	31
