## Supplementary material S3 for "SAMPLE: an R package to estimate sampling effort for species’ occurrence rates"

Coral_species	Opecarcinus_hypostegus	Troglocarcinus_corallicola	Domecia_acanthophora	Acanthemblemaria_spinosa	Spirobranchus_polycerus	Megabalanus
Agaricia_agaricites
Agaricia_agaricites	1
Agaricia_agaricites
Agaricia_agaricites
Agaricia_agaricites
Agaricia_agaricites	3
Agaricia_agaricites	1
Agaricia_agaricites	2
Agaricia_agaricites
Agaricia_agaricites
Agaricia_agaricites
Agaricia_agaricites	2
Agaricia_agaricites	1
Agaricia_agaricites	1
Agaricia_agaricites
Agaricia_agaricites
Agaricia_agaricites
Agaricia_agaricites
Agaricia_agaricites
Agaricia_agaricites
Agaricia_agaricites
Agaricia_agaricites
Agaricia_agaricites
Agaricia_agaricites	1
Agaricia_agaricites
Agaricia_agaricites
Agaricia_agaricites
Agaricia_agaricites
Agaricia_agaricites	1
Agaricia_agaricites
Agaricia_agaricites
Agaricia_agaricites
Agaricia_agaricites
Agaricia_agaricites
Agaricia_agaricites
Agaricia_agaricites	1
Agaricia_agaricites	1
Agaricia_agaricites
Agaricia_agaricites	1
Agaricia_agaricites
Agaricia_agaricites
Agaricia_agaricites	1
Agaricia_agaricites	1
Agaricia_agaricites
Agaricia_agaricites
Agaricia_agaricites	1
Agaricia_agaricites	1
Agaricia_agaricites
Agaricia_agaricites
Agaricia_agaricites
Agaricia_agaricites
Agaricia_agaricites
Agaricia_agaricites
Agaricia_agaricites
Agaricia_agaricites
Agaricia_agaricites
Agaricia_agaricites
Agaricia_agaricites	2
Agaricia_agaricites
Agaricia_agaricites
Agaricia_agaricites
Agaricia_agaricites
Agaricia_agaricites
Agaricia_agaricites
Agaricia_agaricites
Agaricia_agaricites
Agaricia_agaricites	2
Agaricia_agaricites
Agaricia_agaricites
Agaricia_agaricites	2
Agaricia_agaricites
Agaricia_agaricites
Agaricia_agaricites
Agaricia_agaricites	2
Agaricia_agaricites
Agaricia_agaricites
Agaricia_agaricites
Agaricia_agaricites
Agaricia_agaricites
Agaricia_agaricites
Agaricia_agaricites
Agaricia_agaricites
Agaricia_agaricites	1
Agaricia_agaricites
Agaricia_agaricites
Agaricia_agaricites
Agaricia_agaricites	2
Agaricia_agaricites
Agaricia_agaricites
Agaricia_agaricites
Agaricia_agaricites
Agaricia_agaricites
Agaricia_agaricites
Agaricia_agaricites	2
Agaricia_agaricites
Agaricia_agaricites
Agaricia_agaricites
Agaricia_agaricites
Agaricia_agaricites
Agaricia_agaricites
Agaricia_agaricites
Agaricia_agaricites
Agaricia_agaricites
Agaricia_agaricites
Agaricia_agaricites
Agaricia_agaricites
Agaricia_agaricites
Agaricia_agaricites	3
Agaricia_agaricites
Agaricia_agaricites
Agaricia_agaricites
Agaricia_agaricites
Agaricia_agaricites
Agaricia_agaricites
Agaricia_agaricites
Agaricia_agaricites
Agaricia_agaricites
Agaricia_agaricites
Agaricia_agaricites
Agaricia_agaricites	3
Agaricia_agaricites
Agaricia_agaricites
Agaricia_agaricites	2
Agaricia_agaricites	1
Agaricia_agaricites
Agaricia_agaricites
Agaricia_agaricites
Agaricia_agaricites
Agaricia_agaricites
Agaricia_agaricites
Agaricia_agaricites
Agaricia_agaricites
Agaricia_agaricites
Agaricia_agaricites
Agaricia_agaricites
Agaricia_agaricites
Agaricia_agaricites
Agaricia_agaricites
Agaricia_agaricites
Agaricia_agaricites
Agaricia_agaricites
Agaricia_agaricites
Agaricia_agaricites
Agaricia_agaricites
Agaricia_agaricites
Agaricia_agaricites
Agaricia_agaricites
Agaricia_agaricites
Agaricia_agaricites
Agaricia_agaricites
Agaricia_agaricites
Agaricia_agaricites
Agaricia_agaricites
Agaricia_lamarcki	1
Agaricia_lamarcki
Agaricia_lamarcki
Agaricia_lamarcki
Agaricia_lamarcki
Agaricia_lamarcki
Agaricia_lamarcki
Agaricia_lamarcki
Agaricia_lamarcki	2
Agaricia_lamarcki
Agaricia_lamarcki	2
Agaricia_lamarcki
Agaricia_lamarcki
Agaricia_lamarcki
Agaricia_lamarcki
Agaricia_lamarcki
Agaricia_lamarcki
Agaricia_lamarcki
Agaricia_lamarcki	2
Agaricia_lamarcki
Agaricia_lamarcki	3
Agaricia_lamarcki
Agaricia_lamarcki	11
Agaricia_lamarcki	2
Agaricia_lamarcki	1
Agaricia_lamarcki	4
Agaricia_lamarcki	4
Agaricia_lamarcki
Agaricia_lamarcki
Agaricia_lamarcki	1
Agaricia_lamarcki
Agaricia_lamarcki	1
Agaricia_lamarcki
Agaricia_lamarcki
Agaricia_lamarcki	2
Agaricia_lamarcki	3
Agaricia_lamarcki	5
Agaricia_lamarcki	1
Agaricia_lamarcki	2
Agaricia_lamarcki	5
Agaricia_lamarcki	2
Agaricia_lamarcki	3
Agaricia_lamarcki
Agaricia_lamarcki	1
Agaricia_lamarcki
Agaricia_lamarcki	1
Agaricia_lamarcki	1
Agaricia_lamarcki
Agaricia_lamarcki
Agaricia_lamarcki	4
Agaricia_lamarcki	3
Agaricia_lamarcki	2
Agaricia_lamarcki
Agaricia_lamarcki	1
Agaricia_lamarcki	1
Agaricia_lamarcki	1
Agaricia_lamarcki
Agaricia_lamarcki	6
Agaricia_lamarcki	1
Agaricia_lamarcki	4
Agaricia_lamarcki	2
Agaricia_lamarcki	3
Agaricia_lamarcki
Agaricia_lamarcki	1
Agaricia_lamarcki	2
Agaricia_lamarcki	2
Agaricia_lamarcki
Agaricia_lamarcki	1
Agaricia_lamarcki	6
Agaricia_lamarcki	1
Agaricia_lamarcki	6
Agaricia_lamarcki	1
Agaricia_lamarcki	2
Agaricia_lamarcki	2
Agaricia_lamarcki	1
Agaricia_lamarcki
Agaricia_lamarcki	1
Agaricia_lamarcki	1
Agaricia_lamarcki	3
Agaricia_lamarcki	3
Agaricia_lamarcki	5
Agaricia_lamarcki
Agaricia_lamarcki	2
Agaricia_lamarcki	5
Agaricia_lamarcki	2
Agaricia_lamarcki	2
Agaricia_lamarcki	8
Agaricia_lamarcki	1
Agaricia_lamarcki
Agaricia_lamarcki	2
Agaricia_lamarcki	1
Agaricia_lamarcki
Agaricia_lamarcki
Agaricia_lamarcki	1
Agaricia_lamarcki
Agaricia_lamarcki	2
Agaricia_lamarcki	1
Agaricia_lamarcki
Agaricia_lamarcki
Agaricia_lamarcki	1
Agaricia_lamarcki	2
Agaricia_lamarcki
Agaricia_lamarcki	5
Agaricia_lamarcki	2
Agaricia_lamarcki	4
Agaricia_lamarcki	1
Agaricia_lamarcki	2
Agaricia_lamarcki	5
Agaricia_lamarcki	1
Agaricia_lamarcki	4
Agaricia_lamarcki
Agaricia_lamarcki
Agaricia_lamarcki
Agaricia_lamarcki	1
Agaricia_lamarcki
Agaricia_lamarcki	1
Agaricia_lamarcki	2
Agaricia_lamarcki	1
Agaricia_lamarcki	3
Agaricia_lamarcki	2
Agaricia_lamarcki	2
Agaricia_lamarcki	3
Agaricia_lamarcki
Agaricia_lamarcki	1
Agaricia_lamarcki	2
Agaricia_lamarcki	5
Agaricia_lamarcki	1
Agaricia_lamarcki
Agaricia_lamarcki
Agaricia_lamarcki	1
Agaricia_lamarcki	3
Agaricia_lamarcki	4
Acropora_palmata			1
Acropora_palmata			1
Acropora_palmata			1		1
Acropora_palmata			1
Acropora_palmata			1
Acropora_palmata			1		2
Acropora_palmata			1
Acropora_palmata			1		1
Acropora_palmata			1
Acropora_palmata			1
Acropora_palmata			3
Acropora_palmata			2
Acropora_palmata			2		4
Acropora_palmata			5		5
Acropora_palmata			3		1
Acropora_palmata			4
Acropora_palmata			4		2
Acropora_palmata			4		3
Acropora_palmata			5		1
Acropora_palmata			6		20
Acropora_palmata			5		1
Acropora_palmata			6
Acropora_palmata			8
Acropora_palmata			9
Acropora_palmata			9		2
Acropora_palmata			9		2
Acropora_palmata			10		19
Acropora_palmata			15
Acropora_palmata			13		11
Acropora_palmata			15
Acropora_palmata			23
Acropora_palmata
Acropora_palmata
Acropora_palmata
Acropora_palmata
Millepora_complanata			1
Millepora_complanata			1
Millepora_complanata			1
Millepora_complanata			1
Millepora_complanata			1
Millepora_complanata			1
Millepora_complanata			1
Millepora_complanata			1
Millepora_complanata			1
Millepora_complanata			1	1		2
Millepora_complanata			2
Millepora_complanata			2			1
Millepora_complanata			2
Millepora_complanata			2	1
Millepora_complanata			2	1		3
Millepora_complanata			3	2		1
Millepora_complanata			2	3		2
Millepora_complanata			3
Millepora_complanata			5			1
Millepora_complanata						5
Millepora_complanata
Millepora_complanata				3		4
Millepora_complanata
Millepora_complanata						1
Millepora_complanata
Millepora_complanata
Millepora_complanata
Millepora_complanata
Millepora_complanata
Millepora_complanata						1
Millepora_complanata
Millepora_complanata				1
Millepora_complanata
Millepora_complanata						2
Millepora_complanata
Millepora_complanata
Millepora_complanata						1
Millepora_complanata
Millepora_complanata
Millepora_complanata
Millepora_complanata
Millepora_complanata
Millepora_complanata
Millepora_complanata
Millepora_complanata
Millepora_complanata
Millepora_complanata						4
Millepora_complanata
Millepora_complanata
Millepora_complanata
Millepora_complanata
Millepora_complanata
Millepora_complanata				1
Millepora_complanata
Millepora_complanata
Millepora_complanata
Millepora_complanata
Millepora_complanata
Millepora_complanata
Millepora_complanata				1
Millepora_complanata
Millepora_complanata
Millepora_complanata
Millepora_complanata
Millepora_complanata
Millepora_complanata
Millepora_complanata
Millepora_complanata
Millepora_complanata
Millepora_complanata
Millepora_complanata						3
Millepora_complanata						7
Millepora_complanata						1
Millepora_complanata
Millepora_complanata
Millepora_complanata
Millepora_complanata
Millepora_complanata
Millepora_complanata
Millepora_complanata				2		2
Millepora_complanata
Millepora_complanata
Millepora_complanata
Millepora_complanata
Millepora_complanata
Millepora_complanata				2		3
Millepora_complanata
Millepora_complanata				1
Millepora_complanata				1
Millepora_complanata
Millepora_complanata
Millepora_complanata
Millepora_complanata				1
Millepora_complanata				2		6
Millepora_complanata				1
Millepora_complanata				1
Millepora_complanata						3
Millepora_complanata				2
Millepora_complanata				3		1
Millepora_complanata				7		4
Millepora_complanata				1		2
Millepora_complanata
Millepora_complanata						3
Millepora_complanata
Orbicella_faveolata_6m
Orbicella_faveolata_6m
Orbicella_faveolata_6m		1
Orbicella_faveolata_6m		1
Orbicella_faveolata_6m		8
Orbicella_faveolata_6m
Orbicella_faveolata_6m		3
Orbicella_faveolata_6m		8
Orbicella_faveolata_6m		2
Orbicella_faveolata_6m		4
Orbicella_faveolata_6m		2
Orbicella_faveolata_6m
Orbicella_faveolata_6m		1
Orbicella_faveolata_6m		15
Orbicella_faveolata_6m
Orbicella_faveolata_6m
Orbicella_faveolata_6m		2
Orbicella_faveolata_6m		2
Orbicella_faveolata_6m
Orbicella_faveolata_6m
Orbicella_faveolata_6m		3
Orbicella_faveolata_6m
Orbicella_faveolata_6m
Orbicella_faveolata_6m
Orbicella_faveolata_6m
Orbicella_faveolata_6m
Orbicella_faveolata_6m
Orbicella_faveolata_6m		1
Orbicella_faveolata_6m
Orbicella_faveolata_6m		1
Orbicella_faveolata_6m		5
Orbicella_faveolata_6m
Orbicella_faveolata_6m
Orbicella_faveolata_6m		4
Orbicella_faveolata_6m
Orbicella_faveolata_6m
Orbicella_faveolata_6m
Orbicella_faveolata_6m		2
Orbicella_faveolata_6m
Orbicella_faveolata_6m
Orbicella_faveolata_6m		1
Orbicella_faveolata_6m
Orbicella_faveolata_6m
Orbicella_faveolata_6m
Orbicella_faveolata_6m		1
Orbicella_faveolata_6m		2
Orbicella_faveolata_6m
Orbicella_faveolata_6m
Orbicella_faveolata_6m
Orbicella_faveolata_6m
Orbicella_faveolata_6m		1
Orbicella_faveolata_6m
Orbicella_faveolata_6m
Orbicella_faveolata_6m
Orbicella_faveolata_6m		1
Orbicella_faveolata_6m		8
Orbicella_faveolata_6m
Orbicella_faveolata_6m
Orbicella_faveolata_6m		2
Orbicella_faveolata_6m		1
Orbicella_faveolata_6m		1
Orbicella_faveolata_6m		1
Orbicella_faveolata_6m		1
Orbicella_faveolata_6m		1
Orbicella_faveolata_6m		1
Orbicella_faveolata_6m		1
Orbicella_faveolata_6m		1
Orbicella_faveolata_6m		1
Orbicella_faveolata_6m		1
Orbicella_faveolata_6m		1
Orbicella_faveolata_6m		1
Orbicella_faveolata_6m		2
Orbicella_faveolata_6m		1
Orbicella_faveolata_6m
Orbicella_faveolata_6m		3
Orbicella_faveolata_6m		1
Orbicella_faveolata_6m		1
Orbicella_faveolata_6m		1
Orbicella_faveolata_6m		2
Orbicella_faveolata_6m		3
Orbicella_faveolata_6m		1
Orbicella_faveolata_6m
Orbicella_faveolata_6m		1
Orbicella_faveolata_6m
Orbicella_faveolata_6m
Orbicella_faveolata_6m
Orbicella_faveolata_6m
Orbicella_faveolata_6m
Orbicella_faveolata_6m		3
Orbicella_faveolata_6m		2
Orbicella_faveolata_6m
Orbicella_faveolata_6m		3
Orbicella_faveolata_6m		1
Orbicella_faveolata_6m		3
Orbicella_faveolata_6m		1
Orbicella_faveolata_6m		1
Orbicella_faveolata_6m
Orbicella_faveolata_15m		1
Orbicella_faveolata_15m		2
Orbicella_faveolata_15m
Orbicella_faveolata_15m
Orbicella_faveolata_15m
Orbicella_faveolata_15m		3
Orbicella_faveolata_15m
Orbicella_faveolata_15m		1
Orbicella_faveolata_15m		1
Orbicella_faveolata_15m
Orbicella_faveolata_15m
Orbicella_faveolata_15m		1
Orbicella_faveolata_15m		1
Orbicella_faveolata_15m
Orbicella_faveolata_15m
Orbicella_faveolata_15m
Orbicella_faveolata_15m
Orbicella_faveolata_15m
Orbicella_faveolata_15m
Orbicella_faveolata_15m		14
Orbicella_faveolata_15m		1
Orbicella_faveolata_15m
Orbicella_faveolata_15m		1
Orbicella_faveolata_15m
Orbicella_faveolata_15m		19
Orbicella_faveolata_15m
Orbicella_faveolata_15m
Orbicella_faveolata_15m		1
Orbicella_faveolata_15m
Orbicella_faveolata_15m		1
Orbicella_faveolata_15m
Orbicella_faveolata_15m
Orbicella_faveolata_15m		2
Orbicella_faveolata_15m
Orbicella_faveolata_15m
Orbicella_faveolata_15m
Orbicella_faveolata_15m
Orbicella_faveolata_15m
Orbicella_faveolata_15m
Orbicella_faveolata_15m		3
Orbicella_faveolata_15m
Orbicella_faveolata_15m
Orbicella_faveolata_15m		2
Orbicella_faveolata_15m
Orbicella_faveolata_15m
Orbicella_faveolata_15m
Orbicella_faveolata_15m
Orbicella_faveolata_15m		1
Orbicella_faveolata_15m
Orbicella_faveolata_15m		1
Orbicella_faveolata_15m		6
Orbicella_faveolata_15m		2
Orbicella_faveolata_15m
Orbicella_faveolata_15m		3
Orbicella_faveolata_15m
Orbicella_faveolata_15m		2
Orbicella_faveolata_15m		2
Orbicella_faveolata_15m
Orbicella_faveolata_15m
Orbicella_faveolata_15m		1
Orbicella_faveolata_15m
Orbicella_faveolata_15m
Orbicella_faveolata_15m
Orbicella_faveolata_15m
Orbicella_faveolata_15m
